# A distinct isoform of Msp300 (nesprin) organizes the perinuclear microtubule organizing center in adipocytes

**DOI:** 10.1101/2024.06.28.601268

**Authors:** Garret M. Morton, Maria Pilar Toledo, Chunfeng Zheng, Yiming Zheng, Timothy L. Megraw

## Abstract

In many cell types, disparate non-centrosomal microtubule-organizing centers (ncMTOCs) replace functional centrosomes and serve the unique needs of the cell types in which they are formed. In Drosophila fat body cells (adipocytes), an ncMTOC is organized on the nuclear surface. This perinuclear ncMTOC is anchored by Msp300, encoded by one of two nesprin-encoding genes in Drosophila. Msp300 and the spectraplakin short stop (shot) are co-dependent for localization to the nuclear envelope to generate the ncMTOC where they recruit the microtubule minus-end stabilizer Patronin (CAMSAP). The *Msp300* gene is complex, encoding at least eleven isoforms. Here we show that two Msp300 isoforms, Msp300-PE and -PG, are required and only one, Msp300-PE, appears sufficient for generation of the ncMTOC. Loss of Msp300-PE and -PG results in severe loss of localization of shot and Patronin, disruption of the MT array, nuclear mispositioning and loss of endosomal trafficking. Furthermore, upon loss of Msp300-PE and -PG, other isoforms are retained at the nuclear surface despite the loss of nuclear positioning and MT organization, indicating that they are not sufficient to generate the ncMTOC. Msp300-PE has an unusual domain structure including a lack of a KASH domain and very few spectrin repeats and appears therefore to have a highly derived function to generate an ncMTOC on the nuclear surface.
