## Supplemental Tables for "A distinct isoform of Msp300 (nesprin) organizes the perinuclear microtubule organizing center in adipocytes"

### Sheet: Drosophila stocks
Drosophila stock	Source
SPARC-GAL4	BDSC #77473
UAS-GFP-Rab5	BDSC #43336
Ubi-p63E-Patronin.A.GFP	BDSC #55129
w[1118]	BDSC #3605
Luciferase[JF01355]	BDSC #31603
RFP[HMS05713]	BDSC #67852
α-Tubulin[JF01373]	BDSC #31389
Patronin[HMS01547]	BDSC #36659
Msp300 [GD9539]	Véronique Morel
Msp300[GD10406]	VDRC #25906
Msp300[GD10317]	VDRC #50192
Msp300[HMS00368]	BDSC #32377
Msp300[Δ5']	Michael A. Welte
Msp300[ΔKASH]	Talila Volk
Msp300[MB00410]	BDSC #22792
Msp300[MI11102]	BDSC #56283
Msp300[MI11557]	BDSC #56337
Msp300[MI11862]	BDSC #56390
Stocks generated for this study
hsFLP[1], coinFLP-GAL4/FM7c;; UAS-mCh-nls/TM6B
y[1], w[*], hsFLP[38]; Ubi-mRFP-nls, FRT40A/CyO-GFP
SPARC-GAL4, UAS-GFP-Rab5/TM6B
w[*];; SPARC-GAL4, Ubi-p63E-Patronin.A.GFP/TM6B
Msp300[Δ5'], neoFRT40A/CyO-GFP
Msp300[ΔKASH], neoFRT40A/CyO-GFP
Msp300[MB00410], neoFRT40A/CyO-GFP
Msp300[MI11102], neoFRT40A/CyO-GFP
Msp300[MI11557], neoFRT40A/CyO-GFP
Msp300[MI11862], neoFRT40A/CyO-GFP
SPARC-GAL4, Msp300[GD9539]

### Sheet: Antibodies and stains
Antibody/dye	Source
α-Tubulin Monoclonal Antibody (YL1/2)	Invitrogen (MA1-80017)
Alexa Fluor 488 Goat anti-Mouse IgG	Invitrogen (A11029)
Alexa Fluor 488 Goat anti-Rat IgG	Invitrogen (A11006)
Alexa Fluor 546 Phalloidin	Invitrogen (A22283)
Alexa Fluor 647 Goat anti-Guinea Pig	Invitrogen (A21450)
Alexa Fluor 647 Goat anti-Mouse IgG	Invitrogen (A21236)
Alexa Fluor 647 Goat anti-Rat IgG	Invitrogen (A21247)
anti-GFP Antibody (N86/8)	Antibodies Incorporated (75-131)
anti-α-Tubulin-FITC antibody, Mouse monoclonal	Sigma (F2168)
anti-Msp300	Talila Volk
anti-Shot mAbRod1	DSHB
DAPI	Sigma (D1388)
DM1A-FITC

### Sheet: Oligonucleotides
Primer name	Sequence
5' forward	ACTCCATCGGTGACAAGCG
5' reverse	TGGCAATGGCATCCATGAGT
EGM forward	GCGCATTAGCCGAGCAAC
EGM reverse	GGATCCAGCGCATAGGACTTT
All forward A	ACATTGGCCAAGTGACGACT
All reverse A	TTTTCGTGCCAGGAGCGTAT
All forward B	GTGGGCGATCTCAAGGACAA
All reverse B	ATTGGTCCCATTCCTCGCAG
E forward	GCAGCAGCAGATCAGGGAAA
E reverse	ACGTTAGTAGTTAGGCATTTGCATT
G forward	AACGCCAGAAGGATCTAATTACGC
G/M reverse	CTGCTCTGGTTCATGTTGGC
M forward	GGCTAACACGGATCTAATTACGC
αTub84B forward	GATCGTGTCCTCGATTACCGC
αTub84B reverse	GGGAAGTGAATACGTGGGTAGG
Gpdh1 forward	GGAGATGATTCGCTTCGTGG
Gpdh1 reverse	CAGAAGTCACAAACGCCTCAG
